# Differential mRNA localization of *karyopherin-β*2 homologs in *C. elegans* and humans

**DOI:** 10.64898/2026.05.19.726232

**Authors:** Ambika Basu, Nora Tayefeh, Lindsay P Winkenbach, Erin Osborne Nishimura

## Abstract

In *Caenorhabditis elegans* embryos, the nuclear transport receptor IMB-2 (Importin Beta Family-2, a karyopherin *β*2) preferentially localizes to the nuclear envelope along with its encoding mRNA. This suggests that *imb-2* mRNA is locally translated at the nuclear envelope. To test whether *imb-2*’s two putative human orthologs, Transportin 1 (TNPO1) and Transportin 2 (TNPO2), exhibited similar mRNA localization, we performed smiFISH and microscopy in U2OS, HeLa, and human pluripotent stem cells. Neither human *TNPO1* nor *TNPO2* mRNA localized to the nuclear envelope in any tested human cell type. However, the human TNPO1 protein and the *C. elegans* IMB-2 protein both localized to the nucleus and its periphery. This suggests that despite their shared functional roles these karyopherins have different routes to expression.

**Article summary:** Gene expression is a multistep process. Genes are transcribed into mRNA in nuclei and translated into proteins in the cytoplasm. *C. elegans imb-2* localizes preferentially at the nuclear envelope for reasons that are unclear. We asked whether human *imb-2* homologs also localize at the nuclear envelope. Two *imb-2* orthologs in humans, Transportin-1 and 2, showed no preference for the nuclear envelope. However, once translated, they all shared the same nuclear localization and all function to move proteins in and out. This work will appeal to geneticists, cell biologists, and molecular biologists.
