## Supplemental Table 3 for "Differential mRNA localization of *karyopherin-β*2 homologs in *C. elegans* and humans"

### Sheet: README
Table. Probesets used for smFISH and smiFISH
This file contains probesets used in Fig 1-2
Lists of the oligos ordered for smFISH and smiFISH assays
Tabs	(1) smFISH_Onish	smFISH probeset sequences ordered by the Osborne Nishimura Lab
	(2) smiFISH_Onish	smiFISH primary probeset sequences ordered by the Osborne Nishimura Lab
	(3) smiFISH_FLAPS_Onish	smiFISH secondary probeset sequences ordered by the Osborne Nishimura Lab

### Sheet: smFISH_Onish
Probeset Name	Description	Transcript	Sequence_ID	WBGene_ID	No	Seq	Fluor
oDMP123	set-3 Cal Fluor 610	set-3	C07A9.7	WBGene00007403	1	aagacggaacttccaccata	Cal Fluor 610
oDMP123	set-3 Cal Fluor 610	set-3	C07A9.7	WBGene00007403	2	agagctgtgggaaatgttca	Cal Fluor 610
oDMP123	set-3 Cal Fluor 610	set-3	C07A9.7	WBGene00007403	3	catttgaccgtgactttgtc	Cal Fluor 610
oDMP123	set-3 Cal Fluor 610	set-3	C07A9.7	WBGene00007403	4	gcttctacaaatcttccacg	Cal Fluor 610
oDMP123	set-3 Cal Fluor 610	set-3	C07A9.7	WBGene00007403	5	gtttccacacagacaacagt	Cal Fluor 610
oDMP123	set-3 Cal Fluor 610	set-3	C07A9.7	WBGene00007403	6	ttgtggatcaacgttcacgg	Cal Fluor 610
oDMP123	set-3 Cal Fluor 610	set-3	C07A9.7	WBGene00007403	7	cgcattttcggttattttca	Cal Fluor 610
oDMP123	set-3 Cal Fluor 610	set-3	C07A9.7	WBGene00007403	8	gcagtttttgcagtatgcaa	Cal Fluor 610
oDMP123	set-3 Cal Fluor 610	set-3	C07A9.7	WBGene00007403	9	ttcgtctggctcgtaaaact	Cal Fluor 610
oDMP123	set-3 Cal Fluor 610	set-3	C07A9.7	WBGene00007403	10	agctcatcaaattctccaca	Cal Fluor 610
oDMP123	set-3 Cal Fluor 610	set-3	C07A9.7	WBGene00007403	11	gatgcgcagcgagtttgaaa	Cal Fluor 610
oDMP123	set-3 Cal Fluor 610	set-3	C07A9.7	WBGene00007403	12	agcgatgcaatatccgcaaa	Cal Fluor 610
oDMP123	set-3 Cal Fluor 610	set-3	C07A9.7	WBGene00007403	13	gttctggatcactcgattga	Cal Fluor 610
oDMP123	set-3 Cal Fluor 610	set-3	C07A9.7	WBGene00007403	14	tatcctgagtggaaagtgct	Cal Fluor 610
oDMP123	set-3 Cal Fluor 610	set-3	C07A9.7	WBGene00007403	15	ggtgtcaactggaagattgc	Cal Fluor 610
oDMP123	set-3 Cal Fluor 610	set-3	C07A9.7	WBGene00007403	16	agcttctccaatttctggaa	Cal Fluor 610
oDMP123	set-3 Cal Fluor 610	set-3	C07A9.7	WBGene00007403	17	tattgcattttgaatcgccg	Cal Fluor 610
oDMP123	set-3 Cal Fluor 610	set-3	C07A9.7	WBGene00007403	18	aatcttccccaattttcatc	Cal Fluor 610
oDMP123	set-3 Cal Fluor 610	set-3	C07A9.7	WBGene00007403	19	agatctttcggccattattc	Cal Fluor 610
oDMP123	set-3 Cal Fluor 610	set-3	C07A9.7	WBGene00007403	20	atgctgtatattgtgtgtgc	Cal Fluor 610
oDMP123	set-3 Cal Fluor 610	set-3	C07A9.7	WBGene00007403	21	cttcttggctttctatttgt	Cal Fluor 610
oDMP123	set-3 Cal Fluor 610	set-3	C07A9.7	WBGene00007403	22	gaaaagtccagtagccatcg	Cal Fluor 610
oDMP123	set-3 Cal Fluor 610	set-3	C07A9.7	WBGene00007403	23	tgttccggacaaagaatcca	Cal Fluor 610
oDMP123	set-3 Cal Fluor 610	set-3	C07A9.7	WBGene00007403	24	ccctggctgacaaagatgaa	Cal Fluor 610
oDMP123	set-3 Cal Fluor 610	set-3	C07A9.7	WBGene00007403	25	atcaagaagctcctctcttg	Cal Fluor 610
oDMP123	set-3 Cal Fluor 610	set-3	C07A9.7	WBGene00007403	26	gttgatgatatgtgactcca	Cal Fluor 610
oDMP123	set-3 Cal Fluor 610	set-3	C07A9.7	WBGene00007403	27	atcctgatacacttgcaagg	Cal Fluor 610
oDMP123	set-3 Cal Fluor 610	set-3	C07A9.7	WBGene00007403	28	ggtttttcgagtaccttcaa	Cal Fluor 610
oDMP123	set-3 Cal Fluor 610	set-3	C07A9.7	WBGene00007403	29	cgtcgcaatagtttcaggat	Cal Fluor 610
oDMP123	set-3 Cal Fluor 610	set-3	C07A9.7	WBGene00007403	30	tgtcggtaaagcaacttgca	Cal Fluor 610
oDMP123	set-3 Cal Fluor 610	set-3	C07A9.7	WBGene00007403	31	acgtggtatattctcagtgt	Cal Fluor 610
oDMP123	set-3 Cal Fluor 610	set-3	C07A9.7	WBGene00007403	32	agttctcaagttccttcgat	Cal Fluor 610
oDMP123	set-3 Cal Fluor 610	set-3	C07A9.7	WBGene00007403	33	ctccgagcgaatgcaatgat	Cal Fluor 610
oDMP123	set-3 Cal Fluor 610	set-3	C07A9.7	WBGene00007403	34	cgtgtaggtttctgaatcgg	Cal Fluor 610
oDMP123	set-3 Cal Fluor 610	set-3	C07A9.7	WBGene00007403	35	cgcattttccacaaacttct	Cal Fluor 610
oDMP123	set-3 Cal Fluor 610	set-3	C07A9.7	WBGene00007403	36	ggatcataagtgattccacg	Cal Fluor 610
oDMP123	set-3 Cal Fluor 610	set-3	C07A9.7	WBGene00007403	37	atctcgacatagggacgtac	Cal Fluor 610
oDMP123	set-3 Cal Fluor 610	set-3	C07A9.7	WBGene00007403	38	cttgttccatgcaagtatcg	Cal Fluor 610
oDMP123	set-3 Cal Fluor 610	set-3	C07A9.7	WBGene00007403	39	agcaattccgaagaagtcga	Cal Fluor 610
oDMP123	set-3 Cal Fluor 610	set-3	C07A9.7	WBGene00007403	40	gaacatactccgagagtgga	Cal Fluor 610
oDMP123	set-3 Cal Fluor 610	set-3	C07A9.7	WBGene00007403	41	tttttctgcgtctccataat	Cal Fluor 610
oDMP123	set-3 Cal Fluor 610	set-3	C07A9.7	WBGene00007403	42	gagtttgacgacgagccaaa	Cal Fluor 610
oDMP123	set-3 Cal Fluor 610	set-3	C07A9.7	WBGene00007403	43	tcagcattctgattggcaac	Cal Fluor 610
oDMP123	set-3 Cal Fluor 610	set-3	C07A9.7	WBGene00007403	44	agtttttctagcgttctgtt	Cal Fluor 610
oDMP123	set-3 Cal Fluor 610	set-3	C07A9.7	WBGene00007403	45	acagcattcttgctcgtaat	Cal Fluor 610
oDMP123	set-3 Cal Fluor 610	set-3	C07A9.7	WBGene00007403	46	ctctgattgttccgagtatt	Cal Fluor 610
oDMP123	set-3 Cal Fluor 610	set-3	C07A9.7	WBGene00007403	47	agggtggagatcagttttga	Cal Fluor 610
oDMP123	set-3 Cal Fluor 610	set-3	C07A9.7	WBGene00007403	48	gaactagttcaatggcggga	Cal Fluor 610
oEO209	imb-2 Quasar 670	imb-2	R06A4.4	WBGene00002076	1	taattcgtgttggtctggtt	Quasar 670
oEO209	imb-2 Quasar 670	imb-2	R06A4.4	WBGene00002076	2	tgaacatctctgtctgtgga	Quasar 670
oEO209	imb-2 Quasar 670	imb-2	R06A4.4	WBGene00002076	3	attgagctgtaccaattgca	Quasar 670
oEO209	imb-2 Quasar 670	imb-2	R06A4.4	WBGene00002076	4	tcaatcatctccttcatgtc	Quasar 670
oEO209	imb-2 Quasar 670	imb-2	R06A4.4	WBGene00002076	5	tttttaagcaacaagccggc	Quasar 670
oEO209	imb-2 Quasar 670	imb-2	R06A4.4	WBGene00002076	6	acttattccattttgctcga	Quasar 670
oEO209	imb-2 Quasar 670	imb-2	R06A4.4	WBGene00002076	7	aaaaacttcacgtcctgcgg	Quasar 670
oEO209	imb-2 Quasar 670	imb-2	R06A4.4	WBGene00002076	8	caatgatacctactgtcgca	Quasar 670
oEO209	imb-2 Quasar 670	imb-2	R06A4.4	WBGene00002076	9	cttctgaagtgctccaagag	Quasar 670
oEO209	imb-2 Quasar 670	imb-2	R06A4.4	WBGene00002076	10	attggccgaagaaattccga	Quasar 670
oEO209	imb-2 Quasar 670	imb-2	R06A4.4	WBGene00002076	11	gcagcatgatgctcatagaa	Quasar 670
oEO209	imb-2 Quasar 670	imb-2	R06A4.4	WBGene00002076	12	gtcattgtggcgagcgaaaa	Quasar 670
oEO209	imb-2 Quasar 670	imb-2	R06A4.4	WBGene00002076	13	agcgtcagcgatctacataa	Quasar 670
oEO209	imb-2 Quasar 670	imb-2	R06A4.4	WBGene00002076	14	attcggcaaatgaggcatca	Quasar 670
oEO209	imb-2 Quasar 670	imb-2	R06A4.4	WBGene00002076	15	actcgttgtgatcttgagtc	Quasar 670
oEO209	imb-2 Quasar 670	imb-2	R06A4.4	WBGene00002076	16	aaaactcgcaggcctctaag	Quasar 670
oEO209	imb-2 Quasar 670	imb-2	R06A4.4	WBGene00002076	17	gagatgtggaagcaccattg	Quasar 670
oEO209	imb-2 Quasar 670	imb-2	R06A4.4	WBGene00002076	18	agcagaactggtatgagctt	Quasar 670
oEO209	imb-2 Quasar 670	imb-2	R06A4.4	WBGene00002076	19	ctcagaatatcgcatggagc	Quasar 670
oEO209	imb-2 Quasar 670	imb-2	R06A4.4	WBGene00002076	20	cattagctttcaacgcagga	Quasar 670
oEO209	imb-2 Quasar 670	imb-2	R06A4.4	WBGene00002076	21	aaacctaggcttgatatcct	Quasar 670
oEO209	imb-2 Quasar 670	imb-2	R06A4.4	WBGene00002076	22	gaacaccttctgatattcca	Quasar 670
oEO209	imb-2 Quasar 670	imb-2	R06A4.4	WBGene00002076	23	tccaacagatcctttccaaa	Quasar 670
oEO209	imb-2 Quasar 670	imb-2	R06A4.4	WBGene00002076	24	tcatcaatgtgtccttgagg	Quasar 670
oEO209	imb-2 Quasar 670	imb-2	R06A4.4	WBGene00002076	25	gcaagtattccagactcttt	Quasar 670
oEO209	imb-2 Quasar 670	imb-2	R06A4.4	WBGene00002076	26	catgaatggtatgagctcgc	Quasar 670
oEO209	imb-2 Quasar 670	imb-2	R06A4.4	WBGene00002076	27	gtggcttcttgtcaaacatc	Quasar 670
oEO209	imb-2 Quasar 670	imb-2	R06A4.4	WBGene00002076	28	cagcacgtgatcgatcgaac	Quasar 670
oEO209	imb-2 Quasar 670	imb-2	R06A4.4	WBGene00002076	29	cgtcggatgcaatatgcgaa	Quasar 670
oEO209	imb-2 Quasar 670	imb-2	R06A4.4	WBGene00002076	30	aacagcggagaagattggcg	Quasar 670
oEO209	imb-2 Quasar 670	imb-2	R06A4.4	WBGene00002076	31	tgaactttcttgtttccgtc	Quasar 670
oEO209	imb-2 Quasar 670	imb-2	R06A4.4	WBGene00002076	32	tcttcttcgagagttgcgaa	Quasar 670
oEO209	imb-2 Quasar 670	imb-2	R06A4.4	WBGene00002076	33	ttgaccagttgatcgaggat	Quasar 670
oEO209	imb-2 Quasar 670	imb-2	R06A4.4	WBGene00002076	34	gactacagcaccttgtgaat	Quasar 670
oEO209	imb-2 Quasar 670	imb-2	R06A4.4	WBGene00002076	35	gagccataatgtgttgttgg	Quasar 670
oEO209	imb-2 Quasar 670	imb-2	R06A4.4	WBGene00002076	36	tgataaagtccgtttcggga	Quasar 670
oEO209	imb-2 Quasar 670	imb-2	R06A4.4	WBGene00002076	37	catatgttccggtaacgact	Quasar 670
oEO209	imb-2 Quasar 670	imb-2	R06A4.4	WBGene00002076	38	cgtcacatctaacgagcaga	Quasar 670
oEO209	imb-2 Quasar 670	imb-2	R06A4.4	WBGene00002076	39	gtaacgcgaagcacgattgt	Quasar 670
oEO209	imb-2 Quasar 670	imb-2	R06A4.4	WBGene00002076	40	ggacacgctttcgtcaaatc	Quasar 670
oEO209	imb-2 Quasar 670	imb-2	R06A4.4	WBGene00002076	41	aatcgcattgttgcacacac	Quasar 670
oEO209	imb-2 Quasar 670	imb-2	R06A4.4	WBGene00002076	42	cccgatgaactgtttcattg	Quasar 670
oEO209	imb-2 Quasar 670	imb-2	R06A4.4	WBGene00002076	43	attctgctggctattgatga	Quasar 670
oEO209	imb-2 Quasar 670	imb-2	R06A4.4	WBGene00002076	44	tccgcgttatccttaatatt	Quasar 670
oEO209	imb-2 Quasar 670	imb-2	R06A4.4	WBGene00002076	45	cgacgggattcatgttgatc	Quasar 670
oEO209	imb-2 Quasar 670	imb-2	R06A4.4	WBGene00002076	46	tactgtccacgaagcgatag	Quasar 670
oEO209	imb-2 Quasar 670	imb-2	R06A4.4	WBGene00002076	47	gccgacttgttgtttgaatg	Quasar 670
oEO209	imb-2 Quasar 670	imb-2	R06A4.4	WBGene00002076	48	agagagacgttcacgcaacg	Quasar 670

### Sheet: smiFISH_Onish
Order_date	Order#	Well	Sheet_Plate	Transcript		Oligo_seq	FLAP Probe
230530		A1	sheet1	tnpo-1_01		CTGTCGAACNATTCTGGCATTNATTATCCTGCCCTCCTAAGTTTCGAGCTGGACTCAGTG	tnpo1_FLAPX :CCTCCTAAGTTTCGAGCTGGACTCAGTG
230530		A2	sheet1	tnpo-1_02		GNACTGACCACCCNAAGTGTGCATANAGCGGCCTCCTAAGTTTCGAGCTGGACTCAGTG	tnpo1_FLAPX :CCTCCTAAGTTTCGAGCTGGACTCAGTG
230530		A3	sheet1	tnpo-1_03		ACTGCTGTNANANAAGCATGGGGGNACCACCTCCTCCTAAGTTTCGAGCTGGACTCAGTG	tnpo1_FLAPX :CCTCCTAAGTTTCGAGCTGGACTCAGTG
230530		A4	sheet1	tnpo-1_04		ATGGAGATNATTCTCCAATTNAGCCCATGTGGCCTCCTAAGTTTCGAGCTGGACTCAGTG	tnpo1_FLAPX :CCTCCTAAGTTTCGAGCTGGACTCAGTG
230530		A5	sheet1	tnpo-1_05		GGATGTTACNATTCGGGCTACNACAGCTGTTCCCTCCTAAGTTTCGAGCTGGACTCAGTG	tnpo1_FLAPX :CCTCCTAAGTTTCGAGCTGGACTCAGTG
230530		A6	sheet1	tnpo-1_06		TGCCTCNACAAGTCCTTCNANANAAGCCAGGCCCTCCTAAGTTTCGAGCTGGACTCAGTG	tnpo1_FLAPX :CCTCCTAAGTTTCGAGCTGGACTCAGTG
230530		A7	sheet1	tnpo-1_07		ACAGGCAGCTTNACTTGTACTCTNACTTGTTGCCTCCTAAGTTTCGAGCTGGACTCAGTG	tnpo1_FLAPX :CCTCCTAAGTTTCGAGCTGGACTCAGTG
230530		A8	sheet1	tnpo-1_08		ATCCAGGATGCNAGCTTTAGCAANATTCTGTCCCTCCTAAGTTTCGAGCTGGACTCAGTG	tnpo1_FLAPX :CCTCCTAAGTTTCGAGCTGGACTCAGTG
230530		A9	sheet1	tnpo-1_09		AAATGGCTTCANAGGTACGTGTCNATGGCGGCCCTCCTAAGTTTCGAGCTGGACTCAGTG	tnpo1_FLAPX :CCTCCTAAGTTTCGAGCTGGACTCAGTG
230530		A10	sheet1	tnpo-1_10		GCAGCAGTTNACATCACGATANACACATTTGCCCTCCTAAGTTTCGAGCTGGACTCAGTG	tnpo1_FLAPX :CCTCCTAAGTTTCGAGCTGGACTCAGTG
230530		A11	sheet1	tnpo-1_11		CATCATCATCNAATCTTCCTCTNATCAATTCCCCTCCTAAGTTTCGAGCTGGACTCAGTG	tnpo1_FLAPX :CCTCCTAAGTTTCGAGCTGGACTCAGTG
230530		A12	sheet1	tnpo-1_12		TNACGAGCAACATNACACAAGTGCTNACGGCACCTCCTAAGTTTCGAGCTGGACTCAGTG	tnpo1_FLAPX :CCTCCTAAGTTTCGAGCTGGACTCAGTG
230530		B1	sheet1	tnpo-1_13		NATTTTCCGTACNACTCTGGTTCTTCATCACCCCTCCTAAGTTTCGAGCTGGACTCAGTG	tnpo1_FLAPX :CCTCCTAAGTTTCGAGCTGGACTCAGTG
230530		B2	sheet1	tnpo-1_14		ACGGTTCTCTGNAGATGGTGGTGNATCTGGGGCCTCCTAAGTTTCGAGCTGGACTCAGTG	tnpo1_FLAPX :CCTCCTAAGTTTCGAGCTGGACTCAGTG
230530		B3	sheet1	tnpo-1_15		TGGGACTCCTTNACAACAGCTGCNAAGGATTTCCTCCTAAGTTTCGAGCTGGACTCAGTG	tnpo1_FLAPX :CCTCCTAAGTTTCGAGCTGGACTCAGTG
230530		B4	sheet1	tnpo-1_16		NAGAAGCCCTTGNACTCGTCAGGTNATTCCACCCTCCTAAGTTTCGAGCTGGACTCAGTG	tnpo1_FLAPX :CCTCCTAAGTTTCGAGCTGGACTCAGTG
230530		B5	sheet1	tnpo-1_17		AGATTACGCCANACTGGGATTCANACACTGATCCTCCTAAGTTTCGAGCTGGACTCAGTG	tnpo1_FLAPX :CCTCCTAAGTTTCGAGCTGGACTCAGTG
230530		B6	sheet1	tnpo-1_18		NACAGGCAAGTANATGGAATCATGNACCCTGCCCTCCTAAGTTTCGAGCTGGACTCAGTG	tnpo1_FLAPX :CCTCCTAAGTTTCGAGCTGGACTCAGTG
230530		B7	sheet1	tnpo-1_19		AGAACATCCANAGGGCAGCAGCNAAGAACATTCCTCCTAAGTTTCGAGCTGGACTCAGTG	tnpo1_FLAPX :CCTCCTAAGTTTCGAGCTGGACTCAGTG
230530		B8	sheet1	tnpo-1_20		AACCGTCCTCGNAATCGGTGAAANAACGTGGCCCTCCTAAGTTTCGAGCTGGACTCAGTG	tnpo1_FLAPX :CCTCCTAAGTTTCGAGCTGGACTCAGTG
230530		B9	sheet1	tnpo-1_21		ACTCCCTTGGANAGGCTATAGTTNAGTGATCACCTCCTAAGTTTCGAGCTGGACTCAGTG	tnpo1_FLAPX :CCTCCTAAGTTTCGAGCTGGACTCAGTG
241009		A1	sheet2	tnpo2_1		CGGAGAATCGCGGAAGACACTCCTAAGTTTCGAGCTGGACTCAGTG	tnpo2_FLAPX:TCCTAAGTTTCGAGCTGGACTCAGTG
241009		A2	sheet2	tnpo2_2		CAAGGTTAGGGAAGTGTCGGTCCTAAGTTTCGAGCTGGACTCAGTG	tnpo2_FLAPX:TCCTAAGTTTCGAGCTGGACTCAGTG
241009		A3	sheet2	tnpo2_3		CTTCTCGTAGGCAAAGTCAGTCCTAAGTTTCGAGCTGGACTCAGTG	tnpo2_FLAPX:TCCTAAGTTTCGAGCTGGACTCAGTG
241009		A4	sheet2	tnpo2_4		TGCGACGTCTGAAGACAGTATCCTAAGTTTCGAGCTGGACTCAGTG	tnpo2_FLAPX:TCCTAAGTTTCGAGCTGGACTCAGTG
241009		A5	sheet2	tnpo2_5		GGAACAGCGCAGGAAATTCTTCCTAAGTTTCGAGCTGGACTCAGTG	tnpo2_FLAPX:TCCTAAGTTTCGAGCTGGACTCAGTG
241009		A6	sheet2	tnpo2_6		GCAAGGCAAGCTGAAGTTGATCCTAAGTTTCGAGCTGGACTCAGTG	tnpo2_FLAPX:TCCTAAGTTTCGAGCTGGACTCAGTG
241009		A7	sheet2	tnpo2_7		GACTGTGAGTCTTTGAGCAGTCCTAAGTTTCGAGCTGGACTCAGTG	tnpo2_FLAPX:TCCTAAGTTTCGAGCTGGACTCAGTG
241009		A8	sheet2	tnpo2_8		CGTTGTTCTTGAGGATGAGGTCCTAAGTTTCGAGCTGGACTCAGTG	tnpo2_FLAPX:TCCTAAGTTTCGAGCTGGACTCAGTG
241009		A9	sheet2	tnpo2_9		TGGGAAGCTCTGATAGTGTGTCCTAAGTTTCGAGCTGGACTCAGTG	tnpo2_FLAPX:TCCTAAGTTTCGAGCTGGACTCAGTG
241009		A10	sheet2	tnpo2_10		GAGTTAAGCAGGTTGCAGAGTCCTAAGTTTCGAGCTGGACTCAGTG	tnpo2_FLAPX:TCCTAAGTTTCGAGCTGGACTCAGTG
241009		A11	sheet2	tnpo2_11		TGGGGATCATGATGTTGAGGTCCTAAGTTTCGAGCTGGACTCAGTG	tnpo2_FLAPX:TCCTAAGTTTCGAGCTGGACTCAGTG
241009		A12	sheet2	tnpo2_12		CCATGATGAACTGGTTCACGTCCTAAGTTTCGAGCTGGACTCAGTG	tnpo2_FLAPX:TCCTAAGTTTCGAGCTGGACTCAGTG
241009		B1	sheet2	tnpo2_13		ATAGGTGCTCGATGAAGGTGCCTCCTAAGTTTCGAGCTGGACTCAGTG	tnpo2_FLAPX:TCCTAAGTTTCGAGCTGGACTCAGTG
241009		B2	sheet2	tnpo2_14		CACCAAGATGGGGATCAACTTCCTAAGTTTCGAGCTGGACTCAGTG	tnpo2_FLAPX:TCCTAAGTTTCGAGCTGGACTCAGTG
241009		B3	sheet2	tnpo2_15		CTCAAATTCCAGTCGGACAGTCCTAAGTTTCGAGCTGGACTCAGTG	tnpo2_FLAPX:TCCTAAGTTTCGAGCTGGACTCAGTG
241009		B4	sheet2	tnpo2_16		TTGAGTAGTGGGAGTAGGTGTCCTAAGTTTCGAGCTGGACTCAGTG	tnpo2_FLAPX:TCCTAAGTTTCGAGCTGGACTCAGTG
241009		B5	sheet2	tnpo2_17		AAAGACAAGGGTGTCCAGGATCCTAAGTTTCGAGCTGGACTCAGTG	tnpo2_FLAPX:TCCTAAGTTTCGAGCTGGACTCAGTG
241009		B6	sheet2	tnpo2_18		TGCACTGGAACAGCAATGTCTCCTAAGTTTCGAGCTGGACTCAGTG	tnpo2_FLAPX:TCCTAAGTTTCGAGCTGGACTCAGTG
241009		B7	sheet2	tnpo2_19		CATGAACTCGGCGATACAGGTCCTAAGTTTCGAGCTGGACTCAGTG	tnpo2_FLAPX:TCCTAAGTTTCGAGCTGGACTCAGTG
241009		B8	sheet2	tnpo2_20		ACGACGCAGACAGAAACCTGTCCTAAGTTTCGAGCTGGACTCAGTG	tnpo2_FLAPX:TCCTAAGTTTCGAGCTGGACTCAGTG
241009		B9	sheet2	tnpo2_21		CTAGGCTAGGATAAGGACGGTCCTAAGTTTCGAGCTGGACTCAGTG	tnpo2_FLAPX:TCCTAAGTTTCGAGCTGGACTCAGTG
241009		B10	sheet2	tnpo2_22		GGAAGGAGAAACGGTGACCTTCCTAAGTTTCGAGCTGGACTCAGTG	tnpo2_FLAPX:TCCTAAGTTTCGAGCTGGACTCAGTG
241009		B11	sheet2	tnpo2_23		TGGAAAGACACAGGGCTTGGTCCTAAGTTTCGAGCTGGACTCAGTG	tnpo2_FLAPX:TCCTAAGTTTCGAGCTGGACTCAGTG
241009		B12	sheet2	tnpo2_24		AGGGGAGAAGGTTGAGAAGCTCCTAAGTTTCGAGCTGGACTCAGTG	tnpo2_FLAPX:TCCTAAGTTTCGAGCTGGACTCAGTG
230829		A1	sheet3	gapdh_01		ATCCACAGTCTTCTGGGTGGCAGTGATCCTCCTAAGTTTCGAGCTGGACTCAGTG	gapdh_FLAPX : CCTCCTAAGTTTCGAGCTGGACTCAGTG
230829		A2	sheet3	gapdh_02		TACCAAAGTTGTCATGGATGACCTTGGCCCCTCCTAAGTTTCGAGCTGGACTCAGTG	gapdh_FLAPX : CCTCCTAAGTTTCGAGCTGGACTCAGTG
230829		A3	sheet3	gapdh_03		GGAGTGGGTGTCGCTGTTGAAGTCAGAGGAGCCTCCTAAGTTTCGAGCTGGACTCAGTG	gapdh_FLAPX : CCTCCTAAGTTTCGAGCTGGACTCAGTG
230829		A4	sheet3	gapdh_04		CCTGCTTCACCACCTTCTTGATGTCACCTCCTAAGTTTCGAGCTGGACTCAGTG	gapdh_FLAPX : CCTCCTAAGTTTCGAGCTGGACTCAGTG
230829		A5	sheet3	gapdh_05		ATATTTGGCAGGTTTTTCTAGACGGCAGGTCACCTCCTAAGTTTCGAGCTGGACTCAGTG	gapdh_FLAPX : CCTCCTAAGTTTCGAGCTGGACTCAGTG
230829		A6	sheet3	gapdh_06		GTTCAGCTCAGGGATGACCTTGCCCACCTCCTAAGTTTCGAGCTGGACTCAGTG	gapdh_FLAPX : CCTCCTAAGTTTCGAGCTGGACTCAGTG
230829		A7	sheet3	gapdh_07		CATGGACTGTGGTCATGAGTCCTTCCACCCTCCTAAGTTTCGAGCTGGACTCAGTG	gapdh_FLAPX : CCTCCTAAGTTTCGAGCTGGACTCAGTG
230829		A8	sheet3	gapdh_08		ATTGCTGATGATCTTGAGGCTGTTGTCATACCTCCTAAGTTTCGAGCTGGACTCAGTG	gapdh_FLAPX : CCTCCTAAGTTTCGAGCTGGACTCAGTG
230829		A9	sheet3	gapdh_09		TCCATTGATGACAAGCTTCCCGTTCTCACCTCCTAAGTTTCGAGCTGGACTCAGTG	gapdh_FLAPX : CCTCCTAAGTTTCGAGCTGGACTCAGTG
230829		A10	sheet3	gapdh_10		CTTGACGGTGCCATGGAATTTGCCATGGCCTCCTAAGTTTCGAGCTGGACTCAGTG	gapdh_FLAPX : CCTCCTAAGTTTCGAGCTGGACTCAGTG
230829		A11	sheet3	gapdh_11		ACCACCCTGTTGCTGTAGCCAAATTCGCCTCCTAAGTTTCGAGCTGGACTCAGTG	gapdh_FLAPX : CCTCCTAAGTTTCGAGCTGGACTCAGTG
230829		A12	sheet3	gapdh_12		CCCAGCCTTCTCCATGGTGGTGAAGACCTCCTAAGTTTCGAGCTGGACTCAGTG	gapdh_FLAPX : CCTCCTAAGTTTCGAGCTGGACTCAGTG
230829		B1	sheet3	gapdh_13		TCTCGCTCCTGGAAGATGGTGATGGGACCTCCTAAGTTTCGAGCTGGACTCAGTG	gapdh_FLAPX : CCTCCTAAGTTTCGAGCTGGACTCAGTG
260304		A1	sheet4	ASPM_01		AAGTGGCTGAGAGACAGGACTTTCGAGCTGGACTCAGTG	ASPM_FLAPX : TTTCGAGCTGGACTCAGTG
260304		A2	sheet4	ASPM_02		ACCTACCTGCAACACGAAACTTTCGAGCTGGACTCAGTG	ASPM_FLAPX : TTTCGAGCTGGACTCAGTG
260304		A3	sheet4	ASPM_03		CTGACTTCACTCTCTAAGGGTTTCGAGCTGGACTCAGTG	ASPM_FLAPX : TTTCGAGCTGGACTCAGTG
260304		A4	sheet4	ASPM_04		GAACGGCAAGGCTATTTCACTTTCGAGCTGGACTCAGTG	ASPM_FLAPX : TTTCGAGCTGGACTCAGTG
260304		A5	sheet4	ASPM_05		GGTTATTAGCCTACTAGTTCTTTCGAGCTGGACTCAGTG	ASPM_FLAPX : TTTCGAGCTGGACTCAGTG
260304		A6	sheet4	ASPM_06		CCATTGGTGACACACAAGTTTTTCGAGCTGGACTCAGTG	ASPM_FLAPX : TTTCGAGCTGGACTCAGTG
260304		A7	sheet4	ASPM_07		TTTGAGTGGTGTCCAGTTAATTTCGAGCTGGACTCAGTG	ASPM_FLAPX : TTTCGAGCTGGACTCAGTG
260304		A8	sheet4	ASPM_08		GCTTGGTGTTTCAGAACATCTTTCGAGCTGGACTCAGTG	ASPM_FLAPX : TTTCGAGCTGGACTCAGTG
260304		A9	sheet4	ASPM_09		TTGAAACCCTTCTGTTGTGATTTCGAGCTGGACTCAGTG	ASPM_FLAPX : TTTCGAGCTGGACTCAGTG
260304		A10	sheet4	ASPM_10		TAGCCAAGTTTTCACAAGCTTTTCGAGCTGGACTCAGTG	ASPM_FLAPX : TTTCGAGCTGGACTCAGTG
260304		A11	sheet4	ASPM_11		AGCAGGGCTAATAGGTGATATTTCGAGCTGGACTCAGTG	ASPM_FLAPX : TTTCGAGCTGGACTCAGTG
260304		A12	sheet4	ASPM_12		GTACAGAGAGTGGCAAGCAATTTCGAGCTGGACTCAGTG	ASPM_FLAPX : TTTCGAGCTGGACTCAGTG
260304		B1	sheet4	ASPM_13		GTTGGCACTGTGTACATTTATTTCGAGCTGGACTCAGTG	ASPM_FLAPX : TTTCGAGCTGGACTCAGTG
260304		B2	sheet4	ASPM_14		TTCTCCAATCTTCAGGAGACTTTCGAGCTGGACTCAGTG	ASPM_FLAPX : TTTCGAGCTGGACTCAGTG
260304		B3	sheet4	ASPM_15		TTGGGAGATTTTGAACCCTGTTTCGAGCTGGACTCAGTG	ASPM_FLAPX : TTTCGAGCTGGACTCAGTG
260304		B4	sheet4	ASPM_16		ATTGGACGTCTCTTAGGTTGTTTCGAGCTGGACTCAGTG	ASPM_FLAPX : TTTCGAGCTGGACTCAGTG
260304		B5	sheet4	ASPM_17		GAGCAACTGAAGCTGTTGTCTTTCGAGCTGGACTCAGTG	ASPM_FLAPX : TTTCGAGCTGGACTCAGTG
260304		B6	sheet4	ASPM_18		TTGCAACTCTCACATTTGCATTTCGAGCTGGACTCAGTG	ASPM_FLAPX : TTTCGAGCTGGACTCAGTG
260304		B7	sheet4	ASPM_19		TAGAAAGAGCCACTCTTGGTTTTCGAGCTGGACTCAGTG	ASPM_FLAPX : TTTCGAGCTGGACTCAGTG
260304		B8	sheet4	ASPM_20		CTTTCTTGGAACCATCTCATTTTCGAGCTGGACTCAGTG	ASPM_FLAPX : TTTCGAGCTGGACTCAGTG
260304		B9	sheet4	ASPM_21		GGCTGATTCCCAAATATGTATTTCGAGCTGGACTCAGTG	ASPM_FLAPX : TTTCGAGCTGGACTCAGTG
260304		B10	sheet4	ASPM_22		TTACAATGACCCAAGGTGGATTTCGAGCTGGACTCAGTG	ASPM_FLAPX : TTTCGAGCTGGACTCAGTG
260304		B11	sheet4	ASPM_23		GTTTGGGTTCTTCACAATCATTTCGAGCTGGACTCAGTG	ASPM_FLAPX : TTTCGAGCTGGACTCAGTG
260304		B12	sheet4	ASPM_24		TAACAATTCTTCCAGGCTGTTTTCGAGCTGGACTCAGTG	ASPM_FLAPX : TTTCGAGCTGGACTCAGTG
260304		C1	sheet4	ASPM_25		ACAATCACAGGAAGCTGGGATTTCGAGCTGGACTCAGTG	ASPM_FLAPX : TTTCGAGCTGGACTCAGTG

### Sheet: smiFISH_FLAPS_Onish
Name	Description	Sequence	Fluorophore
oDMP361	smiFISH FLAPX secondary calFluor 610	C ACT GAG TCC AGC TCG AAA CTT AGG AGG	5' and 3' labeled with Cal Fluor 610
oDMP362	smiFISH FLAPX secondary Quasar 670	C ACT GAG TCC AGC TCG AAA CTT AGG AGG	5' and 3' labeled with Quasar 670
